# Strategies to improve the efficiency of homing gene drives with multiplexed gRNAs

**DOI:** 10.1101/2025.06.28.662113

**Authors:** Weizhe Chen, Peixin Wu, Jackson Champer

## Abstract

CRISPR homing gene drive holds great potential for pest control, but its success is challenged by the generation of resistance alleles. To mitigate the impact of resistance, multiplexed gRNA strategies have been demonstrated. However, unless both outmost sites are cleaved simultaneously, poor homology during DNA repair may compromise efficiency, leading to decline in drive conversion efficiency when the number of gRNAs is higher than two. Here, to better estimate the rate of drive efficiency decline, we designed and assessed the efficiency of single gRNA drives with imperfect homologous arms, refining a detailed gRNA multiplexing model. To mitigate the greater than expected efficiency loss, we further evaluated two new strategies: (1) extended homology arms to span all target sites with mutations in the PAMs and (2) a population-level multiplexing gRNAs system involving two or more drives, each carrying two gRNAs. Specifically, the population-level multiplexing system has four adjacent gRNA target sites, and the drives have small mutations in their homologous arms to prevent cleavage by the other drive. Mutations in both strategies did not impair efficiency, but they were not consistently inherited, and undesired cutting in the homologous arms decreased drive efficiency. We simulated homing suppression drive using a dual 2-gRNA population-level gRNA multiplexing strategy based on our experimental evaluation. Despite being somewhat more vulnerable to functional resistance than a standard 4-gRNA drive, the higher individual drive efficiency of the population-level multiplexing system increased successful population elimination outcomes. Thus, population-level multiplexing can be a useful for improving suppression drive power.
