## Supplemental Data Sets for "Strategies to improve the efficiency of homing gene drives with multiplexed gRNAs"

### Sheet: Data Set 1
Data Set 1
Glossary										Phenotype	Genotypes (for combinations of targets and drives with 1-gRNA)
R = dsRed phenotype				D = homing drive allele, with Cas9 and dsRed inserted in a disrupted EGFP gene						R	D/D, D/r2
G = EGFP phenotype				r1 = resistance allele, preserves target gene function						RG	D/EGFP, D/r1
m = mosaic for EGFP phenotype				r2 = resistance allele, disrupts target gene function						WT	r2/r2
WT = wild type phenotype				r2m = mosaic for r2 allele						G	EGFP/EGFP, EGFP/r1, EGFP/r2, r1/r1, r1/r2, EGFP/r2m, r1/r2m
♀ = female				EGFP = target allele						Rm	D/r2m
♂ = male				+ = wild type allele (no target allele)						m	r2/r2m, r2m/r2m
				all listed progeny are derived from a single gene drive insect
1-gRNA (site 1) drive with U6:3 promoter/gRNA gene
Progeny of D/EGFP males and +/+ females or EGFP/EGFP females (lablled by *)							* sourced from the published paper "Computational and experimental performance of CRISPR homing gene drive strategies with multiplexed gRNAs"
	RG♂	RG♀	Rm♂	Rm♀	R♂	R♀	G♂	G♀	m♂	m♀	WT♂	WT♀	Total
AHDgN1♂1 *	55	57					11	14					137				Pooled Analysis		Alternate Analysis (linear regression with binomial model)
AHDgN1♂2 *	70	80					9	7					166				Rate	SEM	Rate	SEM
AHDgN1♂3 *	67	58					8	4					137			Drive inheritance rate	0.844937	0.0083128	0.861	0.018
AHDgN1♂4 *	67	61					11	6					145			Drive conversion rate	0.689873	0.0166256	0.722	0.036
AHDgN1♂5 *	65	50					18	10					143			Germline resistance rate	0.107505	0.0139506	0.0969	0.0251
AHDgN1♂6 *	90	57					18	10					175			Germline resistance formation rate	0.21501	0.0279013	0.1938	0.0502
AHDgN1♂7 *	56	62					20	16					154
AHDgN1♂8 *	47	45					24	17					133
AHDgN1♂9 *	46	52					10	6					114
AHDgN1♂10 *	38	39					11	11					99
AHDgN1♂11					56	32					4	2	94
AHDgN1♂12					12	9					3	3	27
AHDgN1♂13					52	50					1	3	106
AHDgN1♂14					8	19					0	1	28
AHDgN1♂15					16	33					3	3	55
AHDgN1♂16					35	37					4	4	80
AHDgN1♂17					41	40					10	12	103
Total	601	561	0	0	220	220	140	101	0	0	25	28	1896
	RG♂	RG♀	Rm♂	Rm♀	R♂	R♀	G♂	G♀	m♂	m♀	WT♂	WT♀	Total
THDgN1R♂1					64	55	1	1			11	7	139				Pooled Analysis		Alternate Analysis (linear regression with binomial model)
THDgN1R♂2					8	13					2	0	23				Rate	SEM	Rate	SEM
THDgN1R♂3					45	45					27	23	140			Drive inheritance rate	0.751135	0.0130301	0.724	0.0519
THDgN1R♂4					42	40					19	26	127			Drive conversion rate	0.502271	0.0260602	0.448	0.1038
THDgN1R♂5					16	18					7	21	62			Germline resistance rate	0.243415	0.0129333	0.27	0.0545
THDgN1R♂6					27	32					12	12	83			Germline resistance formation rate	0.48683	0.0258666	0.54	0.109
THDgN1R♂7					46	48					8	9	111
THDgN1R♂8					48	24					6	5	83
THDgN1R♂9					42	44					8	5	99
THDgN1R♂10					24	33					14	12	83
THDgN1R♂11					64	49	2	2			15	19	151
THDgN1R♂12*	30	25					4	6					65
THDgN1R♂13*	48	42					16	14					120
THDgN1R♂14*	54	56					23	8					141
Total	0	0	0	0	426	401	3	3	0	0	129	139	1101
	RG♂	RG♀	Rm♂	Rm♀	R♂	R♀	G♂	G♀	m♂	m♀	WT♂	WT♀	Total
THDgN1L♂1					38	40					4	0	82				Pooled Analysis		Alternate Analysis (linear regression with binomial model)
THDgN1L♂2					36	44					2	0	82				Rate	SEM	Rate	SEM
THDgN1L♂3					41	49					14	18	122			Drive inheritance rate	0.777896	0.0135502	0.772	0.0264
THDgN1L♂4					24	20					20	17	81			Drive conversion rate	0.555792	0.0271003	0.544	0.0528
THDgN1L♂5					46	30					9	19	104			Germline resistance rate	0.218916	0.0134801	0.227	0.0338
THDgN1L♂6					16	33					4	16	69			Germline resistance formation rate	0.437832	0.0269602	0.454	0.0676
THDgN1L♂7					43	50					10	13	116
THDgN1L♂8					32	30	1	1			9	5	78
THDgN1L♂9					44	50					10	12	116
THDgN1L♂10					33	33		1			15	9	91
Total	0	0	0	0	353	379	1	2	0	0	97	109	941
	RG♂	RG♀	Rm♂	Rm♀	R♂	R♀	G♂	G♀	m♂	m♀	WT♂	WT♀	Total
THDgN1LR♂1					10	14					6	6	36
THDgN1LR♂2					10	26					13	7	56				Pooled Analysis		Alternate Analysis (linear regression with binomial model)
THDgN1LR♂3					32	24					20	21	97				Rate	SEM	Rate	SEM
THDgN1LR♂4					16	20					21	23	80			Drive inheritance rate	0.508134	0.0154652	0.508	0.0155
THDgN1LR♂5					12	18					16	23	69			Drive conversion rate	0.0162679	0.0309303	0.016	0.031
THDgN1LR♂6					26	19					14	26	85			Germline resistance rate	0.491866	0.0154652	0.492	0.0155
THDgN1LR♂7					28	28					24	33	113			Germline resistance formation rate	0.983732	0.0309303	0.984	0.031
THDgN1LR♂8					27	20					22	29	98
THDgN1LR♂9					25	15					27	21	88
THDgN1LR♂10					18	17					15	16	66
THDgN1LR♂11					18	17					17	21	73
THDgN1LR♂12					14	20					13	16	63
THDgN1LR♂13					13	14					16	13	56
THDgN1LR♂14					12	18					14	21	65
Total	0	0	0	0	261	270	0	0	0	0	238	276	1045
	RG♂	RG♀	Rm♂	Rm♀	R♂	R♀	G♂	G♀	m♂	m♀	WT♂	WT♀	Total
THDgN1LRp♂1					1	5					0	1	7
THDgN1LRp♂2					15	16					1	3	35				Pooled Analysis		Alternate Analysis (linear regression with binomial model)
THDgN1LRp♂3					21	23					2	4	50				Rate	SEM	Rate	SEM
THDgN1LRp♂4					29	21					6	15	71			Drive inheritance rate	0.802797	0.0148801	0.814	0.0201
THDgN1LRp♂5					28	22					9	5	64			Drive conversion rate	0.605594	0.0297602	0.628	0.0402
THDgN1LRp♂6					10	39					0	7	56			Germline resistance rate	0.195804	0.0148402	0.186	0.0198
THDgN1LRp♂7					20	12					6	3	41			Germline resistance formation rate	0.391608	0.0296803	0.372	0.0396
THDgN1LRp♂8						1							1
THDgN1LRp♂9					9	16					4	5	34
THDgN1LRp♂10					18	18					4	2	42
THDgN1LRp♂11					2	2							4
THDgN1LRp♂12					20	30					5	7	62
THDgN1LRp♂13					16	19					6	4	45
THDgN1LRp♂14					29	21	1				12	8	71
THDgN1LRp♂15					4	5						1	10
THDgN1LRp♂16					1	2							3
THDgN1LRp♂17					11	17					2		30
THDgN1LRp♂18					9	8					1	1	19
THDgN1LRp♂19					1	4					2		7
THDgN1LRp♂20					9	8					1	1	19
THDgN1LRp♂21						3						1	4
THDgN1LRp♂22					2	2					1	1	6
THDgN1LRp♂23					2	2							4
THDgN1LRp♂24					4	12					4	5	25
THDgN1LRp♂25						1							1
THDgN1LRp♂26					2	2							4
Total	0	0	0	0	263	311	1	0	0	0	66	74	715
Progeny of D/EGFP females and EGFP/EGFP males
	RG♂	RG♀	Rm♂	Rm♀	R♂	R♀	G♂	G♀	m♂	m♀	WT♂	WT♀	total
AHDgN1♀1	2	2			34	35					4	0	77				Pooled Analysis		Alternate Analysis (linear regression with binomial model)
AHDgN1♀2	0	0			8	4					0	0	12				Rate	SEM	Rate	SEM
AHDgN1♀3	0	2			23	38					0	0	63			Drive inheritance rate	0.916535	0.00776111	0.937	0.0143
AHDgN1♀4	1	0			10	8					0	3	22			Drive conversion rate	0.833071	0.0155222	0.874	0.0286
AHDgN1♀5	1	0			13	14					1	1	30
AHDgN1♀6	0	0			2	11					0	1	14
AHDgN1♀7	2	0			35	26					0	1	64
AHDgN1♀8				2	24	16	2		1		3	5	53
AHDgN1♀9			2	1	15	26					1	1	46
AHDgN1♀10					11	9					1	2	23
AHDgN1♀11		1			6	15							22
AHDgN1♀12	1	1			7	5					3		17
AHDgN1♀13			1		19	28					3	6	57
AHDgN1♀14	1	3	1		42	36					2	4	89
AHDgN1♀15	3		1		49	53					3	4	113
AHDgN1♀16	1	1			54	38	2			1	15	8	120
AHDgN1♀17	3	3	2		55	47					6	5	121
AHDgN1♀18	2	1	1		40	36					1		81
AHDgN1♀19	1		1		39	38			1	1	6	4	91
AHDgN1♀20	2	1		2	55	57	1				1		119
AHDgN1♀21	1				5	5					1	1	13
AHDgN1♀22					14	9							23
Total	21	15	9	5	560	554	5	0	2	2	51	46	1270
	RG♂	RG♀	Rm♂	Rm♀	R♂	R♀	G♂	G♀	m♂	m♀	WT♂	WT♀	total
THDgN1R♀1	0	0		1	27	24	2	0			4	11	69				Pooled Analysis		Alternate Analysis (linear regression with binomial model)
THDgN1R♀2	0	0			5	8	1	2			0	0	16				Rate	SEM	Rate	SEM
THDgN1R♀3	0	0			3	0					0	0	3			Drive inheritance rate	0.836294	0.00810713	0.852	0.0174
THDgN1R♀4	1	0			12	4					4	2	23			Drive conversion rate	0.672588	0.0162143	0.704	0.0348
THDgN1R♀5	0	0			3	9					3	3	18
THDgN1R♀6	0	0		1	32	66					3	6	108
THDgN1R♀7	0	0			29	5					0	1	35
THDgN1R♀8	0	0			10	5					0	0	15
THDgN1R♀9	0	1			27	26					3	5	62
THDgN1R♀10	0	1			19	23					4	6	53
THDgN1R♀11	0	0	2	0	48	43	1	0			13	12	119
THDgN1R♀12	2	1			22	25					7	4	61
THDgN1R♀13	1	0			28	16					2	0	47
THDgN1R♀14	0	0			15	12					3	0	30
THDgN1R♀15	2	2	0	1	18	20					8	6	57
THDgN1R♀16	0	0	0	1	49	38					6	7	101
THDgN1R♀17	1	0			35	24					1	0	61
THDgN1R♀18	0	0			12	4					1	1	18
THDgN1R♀19	0	0			21	24					7	15	67
THDgN1R♀20	0	0			12	5					2	6	25
THDgN1R♀21	0	0			10	17	1				4	4	36
THDgN1R♀22	0	0			19	23					1	1	44
THDgN1R♀23	1		1	1	12	14	1				4		34
THDgN1R♀24				2	25	9	2		1	1	7	5	52
THDgN1R♀25	3			2	25	33	2				6	3	74
THDgN1R♀26	1	1		2	59	52	1				1	2	119
THDgN1R♀27	1	2	2	6	29	32			1		2	2	77
THDgN1R♀28					48	45			1		13	10	117
THDgN1R♀29				1	30	36	2			1	10	8	88
THDgN1R♀30				1	6	4					1	2	14
THDgN1R♀31	2	2	1	1	41	45		1			16	16	125
THDgN1R♀32			1		28	25	2	1		1	6	4	68
THDgN1R♀33	1	2			41	38		1			8	10	101
THDgN1R♀34	6	2	1		62	62		1			7	5	146
Total	22	14	8	20	862	816	15	6	3	3	157	157	2083
	RG♂	RG♀	Rm♂	Rm♀	R♂	R♀	G♂	G♀	m♂	m♀	WT♂	WT♀	total
THDgN1L♀1	2	4			54	50	1	1	2	0	14	7	135
THDgN1L♀2	0	0			23	32					5	8	68				Pooled Analysis		Alternate Analysis (linear regression with binomial model)
THDgN1L♀3	0	0			11	7					3	7	28				Rate	SEM	Rate	SEM
THDgN1L♀4	0	1			41	38					16	15	111			Drive inheritance rate	0.784512	0.0168701	0.764	0.023
THDgN1L♀5	1	1	2	0	20	28					8	5	65			Drive conversion rate	0.569024	0.0337402	0.528	0.046
THDgN1L♀6	0	0	0	0	39	30	1				5	6	81
THDgN1L♀7	0	0	0	2	21	16	1	0			5	9	54
THDgN1L♀8	0	1	0	0	20	22					3	6	52
THDgN1L♀9		1		1	14	16				3	9	9	53
THDgN1L♀10	1		1	1	4	6					2	5	20
THDgN1L♀11				2	8	16	2				3	2	33
Total	3	7	2	2	229	223	3	1	2	0	59	63	594
	RG♂	RG♀	Rm♂	Rm♀	R♂	R♀	G♂	G♀	m♂	m♀	WT♂	WT♀	total
THDgN1LR♀1	1	1		1	11	19	2	1		1	5	4	46
THDgN1LR♀2				1	15	15			1		4	7	43
THDgN1LR♀3	1	3	2	2	22	23	1	2	0	0	21	14	91				Pooled Analysis		Alternate Analysis (linear regression with binomial model)
THDgN1LR♀4	0	0	0	0	11	19	0	0	1	0	6	5	42				Rate	SEM	Rate	SEM
THDgN1LR♀5	0	1	0	0	17	28	1	0	1	0	14	13	75			Drive inheritance rate	0.636531	0.0206606	0.648	0.0315
THDgN1LR♀6	3	0	1	2	30	22	0	0	0	0	23	17	98			Drive conversion rate	0.273063	0.0413213	0.296	0.063
THDgN1LR♀7	1	1	2	0	17	18	0	0	0	0	22	15	76
THDgN1LR♀8	2	1	0	1	26	25	0	0	0	0	9	7	71
Total	8	7	5	7	149	169	4	3	3	1	104	82	542
	RG♂	RG♀	Rm♂	Rm♀	R♂	R♀	G♂	G♀	m♂	m♀	WT♂	WT♀	total
THDgNLRp♀1					7	5					1		13
THDgNLRp♀2	2		2	3	47	37					5	4	100
THDgNLRp♀3					9	10					2		21				Pooled Analysis		Alternate Analysis (linear regression with binomial model)
THDgNLRp♀4		1			23	15	1				1		41				Rate	SEM	Rate	SEM
THDgNLRp♀5					8	13						1	22			Drive inheritance rate	0.885161	0.00809822	0.903	0.012
THDgNLRp♀6	1	2	2	1	37	31	6	8			9	15	112			Drive conversion rate	0.770323	0.0161964	0.806	0.024
THDgNLRp♀7	3	2	1	1	42	45	1				3	8	106
THDgNLRp♀8				1	21	17					2	3	44
THDgNLRp♀9		1	1	1	14	18	1				4		40
THDgNLRp♀10	2	1		6	15	34	1				2	5	66
THDgNLRp♀11		1		1	19	18					1	3	43
THDgNLRp♀12		2		1	40	28	1				4	2	78
THDgNLRp♀13	2			1	39	38	1				4	5	90
THDgNLRp♀14	1	1	1	2	27	36	1				3	2	74
THDgNLRp♀15		2		2	31	30						2	67
THDgNLRp♀16		1			1	2							4
THDgNLRp♀17	1		1	2	20	23		1				3	51
THDgNLRp♀18		1		1	6	9					1		18
THDgNLRp♀19				2	36	32					3	3	76
THDgNLRp♀20				1	11	22					3	1	38
THDgNLRp♀21		2		1	29	32	1			1	8	4	78
THDgNLRp♀22	1	1			21	42					1	2	68
THDgNLRp♀23				2	8	15							25
THDgNLRp♀24	2	1		3	24	25						3	58
THDgNLRp♀25					16	27					3	4	50
THDgNLRp♀26					1	7							8
THDgNLRp♀27	1	1			31	27					3	6	69
THDgNLRp♀28		1			20	10	1					4	36
THDgNLRp♀29	1				24	19					6	4	54
Total	17	21	8	32	627	667	15	9	0	1	69	84	1550
p-value, z test
P value adjustment: tukey method for comparing a family of 5 estimates
Tests are performed on the log odds ratio scale
Female drive inheritance rate comparison
	AHDgN1	THDgN1L	THDgN1R	THDgN1LR	THDgN1LRp
AHDgN1	/
THDgN1L	****	/					p<0.0001	****
THDgN1R	***0.0004	*0.0146	/				p<0.001	***
THDgN1LR	****	**0.0027	****	/			p<0.01	**
THDgN1LRp	0.1532	****	**0.0057	****	/		p<0.05	*
Male drive inheritance rate comparison
	AHDgN1	THDgN1L	THDgN1R	THDgN1LR	THDgN1LRp
AHDgN1	/
THDgN1L	0.1057	/
THDgN1R	** 0.0047	0.5954	/
THDgN1LR	****	****	****	/
THDgN1LRp	0.1558	0.4735	0.1204	****	/
Male resistance rate comparison
	AHDgN1	THDgN1L	THDgN1R	THDgN1LR	THDgN1LRp
AHDgN1	/
THDgN1L	0.4052	/
THDgN1R	**0.0029	0.567	/
THDgN1LR	****	****	****	/
THDgN1LRp	0.011	0.5149	0.1381	****	/

### Sheet: Data Set 2
Data Set 2
Glossary												Phenotype	Genotypes (for combinations of targets and drives with 1-gRNA)
R = dsRed phenotype				D = homing drive allele, with Cas9 and dsRed inserted in a disrupted EGFP gene								R	D/D, D/r2
G = EGFP phenotype				r1 = resistance allele, preserves target gene function								RG	D/EGFP, D/r1
m = mosaic for EGFP phenotype				r2 = resistance allele, disrupts target gene function								WT	r2/r2
WT = wild type phenotype				r2m = mosaic for r2 allele								G	EGFP/EGFP, EGFP/r1, EGFP/r2, r1/r1, r1/r2, EGFP/r2m, r1/r2m
♀ = female				EGFP = target allele								Rm	D/r2m
♂ = male				+ = wild type allele (no target allele)								m	r2/r2m, r2m/r2m
				all listed progeny are derived from a single gene drive insect
4-gRNA (site 1, 2, 3, and 4) drive with U6:3 promoter/tRNA/gRNA gene
Progeny of D/EGFP males and +/+ females
	R♂	R♀	G♂	G♀	WT♂	WT♀	TOTAL
AHDgN4la♂1	39	40	0	0	13	11	103				Pooled Analysis		Alternate Analysis (linear regression with binomial model)
AHDgN4la♂2	38	44	0	0	11	11	104				Rate	SEM	Rate	SEM
AHDgN4la♂3	36	43	0	0	13	20	112			Drive inheritance rate	0.779349	0.0110279	0.788	0.016
AHDgN4la♂4	34	46	0	0	6	13	99			Drive conversion rate	0.558699	0.0220559	0.576	0.032
AHDgN4la♂5	36	43	0	0	10	11	100			Germline resistance rate	0.218529	0.0109897	0.208	0.0166
AHDgN4la♂6	36	36	0	0	13	17	102			Germline resistance formation rate	0.437058	0.0219794	0.416	0.0332
AHDgN4la♂7	30	42	0	0	7	7	86
AHDgN4la♂8	32	33	0	0	22	9	96
AHDgN4la♂9	31	35	0	0	4	5	75
AHDgN4la♂10	32	22	0	0	8	4	66
AHDgN4la♂11	34	34	1	0	5	3	77
AHDgN4la♂12	30	29	0	0	14	12	85
AHDgN4la♂13	33	29	0	0	6	10	78
AHDgN4la♂14	12	20	0	0	1	4	37
AHDgN4la♂15	5	6			2	1	14
AHDgN4la♂16	4	3			0	1	8
AHDgN4la♂17	10	16		1	2	6	35
AHDgN4la♂18	2	2			0	0	4
AHDgN4la♂19	16	27		1	2	3	49
AHDgN4la♂20	29	33			14	8	84
Total	519	583	1	2	153	156	1414
	R♂	R♀	G♂	G♀	WT♂	WT♀	TOTAL
HDgNU4♂1	16	29	0	0	4	13	62
HDgNU4♂2	32	26	1	0	3	6	68
HDgNU4♂3	28	27	1	1	13	9	79				Pooled Analysis		Alternate Analysis (linear regression with binomial model)
HDgNU4♂4	37	31	0	0	2	3	73				Rate	SEM	Rate	SEM
HDgNU4♂5	17	13	0	0	0	0	30			Drive inheritance rate	0.810403	0.0113535	0.825	0.0195
HDgNU4♂6	2	7	0	0	0	0	9			Drive conversion rate	0.620805	0.0227069	0.65	0.039
HDgNU4♂7	13	6	0	1	2	3	25			Germline resistance rate	0.184564	0.0112365	0.17	0.0192
HDgNU4♂8	9	9	0	0	1	4	23			Germline resistance formation rate	0.369128	0.0224729	0.34	0.0384
HDgNU4♂9	8	10	0	0	3	3	24
HDgNU4♂10	30	38		0	6	0	74
HDgNU4♂11	31	32		1	3	2	69
HDgNU4♂12	24	35		1	11	8	79
HDgNU4♂13	24	33		0	8	8	73
HDgNU4♂14	14	29		0	6	7	56
HDgNU4♂15	36	34			8	13	91
HDgNU4♂16	24	26			7	8	65
HDgNU4♂17	20	33			2	4	59
HDgNU4♂18	5	7			0	3	15
HDgNU4♂19	16	21			4	1	42
HDgNU4♂20	29	29			12	9	79
HDgNU4♂21	26	18			9	7	60
HDgNU4♂22	17	15			4	1	37
Total	458	508	2	4	108	112	1192
Progeny of D/EGFP females and EGFP/EGFP males
	RG♂	RG♀	Rm♂	Rm♀	R♂	R♀	G♂	G♀	m♂	m♀	WT♂	WT♀	Total
AHDgN4la♀1	0	0	1	0	24	25	0	0	0	1	1	4	56			Pooled Analysis		Alternate Analysis (linear regression with binomial model)
AHDgN4la♀2	0	0	4	1	32	36	0	0	2	1	4	5	85			Rate	SEM	Rate	SEM
AHDgN4la♀3	1	0	3	4	20	30	0	0	1	3	9	13	84		Drive inheritance rate	0.873848	0.00883896	0.896	0.0201
AHDgN4la♀4	0	1	1	0	41	26	0	0	0	1	6	8	84		Drive conversion rate	0.747697	0.0176779	0.792	0.0402
AHDgN4la♀5	0	0	0	0	39	45	0	0	0	0	0	0	84
AHDgN4la♀6	0	0	1	1	45	29	0	1	0	0	0	3	80
AHDgN4la♀7	0	0	0	0	29	27	1	3	0	0	4	1	65
AHDgN4la♀8	0	0	2	0	41	33	0	1	3	0	7	5	92
AHDgN4la♀9	0	0	0	0	42	43	0	0	0	0	0	0	85
AHDgN4la♀10	0	0	0	0	38	38	0	0	0	0	3	6	85
AHDgN4la♀11			5	3	28	27		2			5	8	78
AHDgN4la♀12	1		2	4	33	27				1	5	6	79
AHDgN4la♀13	2	1	4	2	28	34	1		2	3	4	7	88
AHDgN4la♀14			3	1	35	33		3			1	5	81
AHDgN4la♀15	1		7	3	58	59			4	1	6	5	144
AHDgN4la♀16			1	1	18	11			1		1	3	36
AHDgN4la♀17			1	2	8	10							21
AHDgN4la♀18	1	1	2	2	40	31	3		2	2			84
TOTAL	6	3	37	24	599	564	5	10	15	13	56	79	1411
	RG♂	RG♀	Rm♂	Rm♀	R♂	R♀	G♂	G♀	m♂	m♀	WT♂	WT♀	Total
HDgNU4♀1	0	0	2	4	45	34	2	0	1	2	5	5	100			Pooled Analysis		Alternate Analysis (linear regression with binomial model)
HDgNU4♀2	0	0	2	2	15	28	1	0	2	1	3	1	55			Rate	SEM	Rate	SEM
HDgNU4♀3	0	0	4	8	26	10	0	0	1	4	3	3	59		Drive inheritance rate	0.833229	0.00933388	0.836	0.0124
HDgNU4♀4	0	0	4	6	21	23	0	0	3	2	5	7	71		Drive conversion rate	0.666458	0.0186678	0.672	0.0248
HDgNU4♀5	0	0	1	3	40	49	0	0	1	4	3	5	106
HDgNU4♀6	0	0	4	3	19	2	0	0	4	4	3	1	40
HDgNU4♀7	0	0	0	2	31	37	0	0	0	0	4	9	83
HDgNU4♀8	0	0	1	2	31	38	0	0	0	1	4	5	82
HDgNU4♀9	0	0	1	1	40	45	0	0	3	1	3	2	96
HDgNU4♀10	0	0	4	1	7	14	0	0	0	1	3	1	31
HDgNU4♀11	0	0	0	0	9	5	0	0	0	0	0	0	14
HDgNU4♀12			3	3	48	47			2	10	4	9	126
HDgNU4♀13			8	2	45	47		1	1	3	2	5	114
HDgNU4♀14			9	6	34	32			4	6	11	9	111
HDgNU4♀15			5	6	38	44			4	3	5	5	110
HDgNU4♀16		1	3	2	44	57	1	1	1	1	8	13	132
HDgNU4♀17			9	5	48	49			4	2	6	7	130
HDgNU4♀18			5	7	48	50			1	1	15	8	135
TOTAL	0	1	65	63	589	611	4	2	32	46	87	95	1595
Female drive inheritance rate comparison						p<0.0001	****
AHDgN4la-HDgNU4	0.0434	*				p<0.001	***
						p<0.01	**
						p<0.05	*
Male drive inheritance rate comparison
AHDgN4la-HDgNU4	0.222
Male resistance rate comparison
AHDgN4la-HDgNU4	0.1972

### Sheet: Data Set 3
Data Set 3
Glossary												Phenotype	Genotypes (for combinations of targets and drives with 1-gRNA)
R = dsRed phenotype				D = homing drive allele, with Cas9 and dsRed inserted in a disrupted EGFP gene								R	D/D, D/r2
G = EGFP phenotype				r1 = resistance allele, preserves target gene function								RG	D/EGFP, D/r1
m = mosaic for EGFP phenotype				r2 = resistance allele, disrupts target gene function								WT	r2/r2
WT = wild type phenotype				r2m = mosaic for r2 allele								G	EGFP/EGFP, EGFP/r1, EGFP/r2, r1/r1, r1/r2, EGFP/r2m, r1/r2m
♀ = female				EGFP = target allele								Rm	D/r2m
♂ = male				+ = wild type allele (no target allele)								m	r2/r2m, r2m/r2m
				all listed progeny are derived from a single gene drive insect
2-gRNA drive with U6:3 promoter/tRNA/gRNA gene
HDgN12U2 target site 1, 2
HDgN34U2, HDgN34U2p target site 3, 4
Progeny of D/EGFP males and +/+ females
	R♂	R♀	G♂	G♀	WT♂	WT♀	Total
HDgN12U2♂1	52	43			8	13	116
HDgN12U2♂2	45	45			6	2	98				Pooled Analysis		Alternate Analysis (linear regression with binomial model)
HDgN12U2♂3	38	38	1		6	19	102				Rate	SEM	Rate	SEM
HDgN12U2♂4	13	22			3	2	40			Drive inheritance rate	0.845349	0.00616475	0.856	0.0118
HDgN12U2♂5	48	45			7	6	106			Drive conversion rate	0.690698	0.0123295	0.712	0.0236
HDgN12U2♂6	42	42			3	4	91			Germline resistance rate	0.153779	0.00615051	0.144	0.0116
HDgN12U2♂7	52	39			4	9	104			Germline resistance formation rate	0.307558	0.012301	0.288	0.0232
HDgN12U2♂8	44	58			11	9	122
HDgN12U2♂9	35	39			7	6	87
HDgN12U2♂10	47	27			9	4	87
HDgN12U2♂11	21	32			4	3	60
HDgN12U2♂12	30	19			1	2	52
HDgN12U2♂13	37	36			0	4	77
HDgN12U2♂14	34	30			8	3	75
HDgN12U2♂15	40	32			6	8	86
HDgN12U2♂16	47	38			2	1	88
HDgN12U2♂17	23	33			11	5	72
HDgN12U2♂18	26	33			9	11	79
HDgN12U2♂19	55	43			7	5	110
HDgN12U2♂20	42	45			5	15	107
HDgN12U2♂21	47	64			7	7	125
HDgN12U2♂22	52	60			2	9	123
HDgN12U2♂23	45	50			13	14	122
HDgN12U2♂24	50	59			6	11	126
HDgN12U2♂25	56	63			5	11	135
HDgN12U2♂26	30	31	2		22	14	99
HDgN12U2♂27	27	40			12	12	91
HDgN12U2♂28	24	33			3	4	64
HDgN12U2♂29	43	35			5	4	87
HDgN12U2♂30	24	32			6	12	74
HDgN12U2♂31	27	14			3	2	46
HDgN12U2♂32	52	55			4	1	112
HDgN12U2♂33	21	46			12	12	91
HDgN12U2♂34	31	34			12	6	83
HDgN12U2♂35	31	24			5	10	70
HDgN12U2♂36	27	43			5	12	87
HDgN12U2♂37	24	27			2	8	61
HDgN12U2♂38	35	42			4	4	85
Total	1417	1491	3	0	245	284	3440
	R♂	R♀	G♂	G♀	WT♂	WT♀	Total
HDgN34U2♂1	24	22			10	7	63
HDgN34U2♂2	42	30	1	1	11	7	92				Pooled Analysis		Alternate Analysis (linear regression with binomial model)
HDgN34U2♂3	39	32			14	15	100				Rate	SEM	Rate	SEM
HDgN34U2♂4	25	21			9	10	65			Drive inheritance rate	0.805435	0.00983838	0.815	0.0193
HDgN34U2♂5	39	45	1	3	4	8	100			Drive conversion rate	0.610871	0.0196768	0.63	0.0386
HDgN34U2♂6	39	28			4	3	74			Germline resistance rate	0.188388	0.00971801	0.179	0.0193
HDgN34U2♂7	34	37			10	4	85			Germline resistance formation rate	0.376776	0.019436	0.358	0.0386
HDgN34U2♂8	39	36	2		10	10	97
HDgN34U2♂9	53	43			0	0	96
HDgN34U2♂10	31	35			7	9	82
HDgN34U2♂11	29	33			11	7	80
HDgN34U2♂12	20	27			6	4	57
HDgN34U2♂13	36	34			3	2	75
HDgN34U2♂14	16	34			9	13	72
HDgN34U2♂15	23	28			3	7	61
HDgN34U2♂16	31	28		2	7	5	73
HDgN34U2♂17	14	24			6	5	49
HDgN34U2♂18	31	31			6	10	78
HDgN34U2♂19	24	25			4	8	61
HDgN34U2♂20	33	35			16	9	93
HDgN34U2♂21	33	21			6	6	66
Total	655	649	4	6	156	149	1619
	R♂	R♀	G♂	G♀	WT♂	WT♀	Total
HDgN34U2p♂1	35	37			7	3	82
HDgN34U2p♂2	37	32		3	11	16	99				Pooled Analysis		Alternate Analysis (linear regression with binomial model)
HDgN34U2p♂3	32	47			6	10	95				Rate	SEM	Rate	SEM
HDgN34U2p♂4	33	37	1		14	15	100			Drive inheritance rate	0.799207	0.0102953	0.807	0.018
HDgN34U2p♂5	7	18	1	1	3	2	32			Drive conversion rate	0.598415	0.0205907	0.614	0.036
HDgN34U2p♂6	37	55	1		17	13	123			Germline resistance rate	0.185601	0.00999185	0.177	0.0162
HDgN34U2p♂7	3	11		1	4	1	20			Germline resistance formation rate	0.371202	0.0199837	0.354	0.0324
HDgN34U2p♂8	35	21	3	2	4	12	77
HDgN34U2p♂9	48	40			1	5	94
HDgN34U2p♂10	41	41			9	4	95
HDgN34U2p♂11	24	29			12	8	73
HDgN34U2p♂12	40	35		1	2	2	80
HDgN34U2p♂13	16	29	5	1	4	7	62
HDgN34U2p♂14	26	35	1	2	6	7	77
HDgN34U2p♂15	9	4			1	2	16
HDgN34U2p♂16	26	22			3	3	54
HDgN34U2p♂17	21	26			6	7	60
HDgN34U2p♂18	32	28			5	12	77
HDgN34U2p♂19	24	25			7	7	63
HDgN34U2p♂20	34	19			9	6	68
HDgN34U2p♂21	33	26			1	7	67
Total	593	617	12	11	132	149	1514
Progeny of D/EGFP females and EGFP/EGFP males
	RG♂	RG♀	Rm♂	Rm♀	R♂	R♀	G♂	G♀	m♂	m♀	WT♂	WT♀	Total
HDgN12U2♀1		1											1
HDgN12U2♀2			1	1	15	10				2	4	5	38			Pooled Analysis		Alternate Analysis (linear regression with binomial model)
HDgN12U2♀3			4	6	55	64	1	2	1	1	7	4	145			Rate	SEM	Rate	SEM
HDgN12U2♀4			6	9	35	58				3	6	13	130		Drive inheritance rate	0.8919	0.00541838	0.907	0.0122
HDgN12U2♀5			0	0	2	3					0	2	7		Drive conversion rate	0.7838	0.0108368	0.814	0.0244
HDgN12U2♀6		1	6	10	23	40	2			3	4	7	96
HDgN12U2♀7		1	6	4	29	29	2	3		0	3	5	82
HDgN12U2♀8		1	2	0	30	29	1			2	4	3	72
HDgN12U2♀9			1	1	8	12	1	1		1	2	1	28
HDgN12U2♀10			0	0	0	3					0	0	3
HDgN12U2♀11	2	2	4	6	26	33	2	2	1		2	2	82
HDgN12U2♀12			11	5	34	32	1	1	1		3	3	91
HDgN12U2♀13			3	3	32	41	1		2	1	9	8	100
HDgN12U2♀14	1		2	4	34	49	1		1		8	5	105
HDgN12U2♀15				2	36	39			4	4	11	5	101
HDgN12U2♀16			3	1	26	41		1	4		3	5	84
HDgN12U2♀17			1	3	33	33				1	1	4	76
HDgN12U2♀18		1	3	2	37	39				3	4	3	92
HDgN12U2♀19			7	2	46	49			2	2	6	9	123
HDgN12U2♀20			2	1	51	57					0	0	111
HDgN12U2♀21				1	40	51					0	0	92
HDgN12U2♀22	1		2	3	39	38					3	2	88
HDgN12U2♀23			2	3	40	60					12	5	122
HDgN12U2♀24				1	0	2					0	0	3
HDgN12U2♀25			2	2	42	55					0	0	101
HDgN12U2♀26		1		1	42	34					1	8	87
HDgN12U2♀27		1	3	1	56	44					10	6	121
HDgN12U2♀28		1		1	43	36					5	3	89
HDgN12U2♀29		1	1	2	39	56					3	1	103
HDgN12U2♀30			4	1	55	55					6	3	124
HDgN12U2♀31			3	1	40	49			1		7	12	113
HDgN12U2♀32		1	2	3	35	52					4	5	102
HDgN12U2♀33	1		1	1	42	40					4	1	90
HDgN12U2♀34			1	1	46	39				1	4	8	100
HDgN12U2♀35			7	2	56	53					2	3	123
HDgN12U2♀36				1	41	61					2	2	107
HDgN12U2♀37					15	22					2	4	43
HDgN12U2♀38			1	1	17	30					1	0	50
HDgN12U2♀39				3	32	23					0	2	60
TOTAL	5	11	91	89	1272	1461	12	10	17	24	143	149	3284
	RG♂	RG♀	Rm♂	Rm♀	R♂	R♀	G♂	G♀	m♂	m♀	WT♂	WT♀	Total
HDgN34U2♀1	1	0	18	20	15	14	0	0	0	0	11	6	85			Pooled Analysis		Alternate Analysis (linear regression with binomial model)
HDgN34U2♀2	0	0	14	12	22	35	1	0	0	2	2	1	89			Rate	SEM	Rate	SEM
HDgN34U2♀3	4	4	12	14	18	22	1	0	1	2	2	0	80		Drive inheritance rate	0.856522	0.00943676	0.862	0.0135
HDgN34U2♀4	8	2	10	16	20	27	5	7	1	0	0	2	98		Drive conversion rate	0.713043	0.0188735	0.724	0.027
HDgN34U2♀5	1	0	11	16	17	10	3	0	1	1	0	2	62
HDgN34U2♀6	0	0	13	21	30	26	0	2	4	4	6	4	110
HDgN34U2♀7	0	1	20	18	28	39	1	0	7	6	2	7	129
HDgN34U2♀8	2	3	18	20	36	22	3	0	6	1	6	5	122
HDgN34U2♀9	7	6	16	25	24	27	2	1	5	5	5	3	126
HDgN34U2♀10	2	8	6	6	9	13	2	2	1	2	1	2	54
HDgN34U2♀11			8	10	26	18			5	5	3	4	79
HDgN34U2♀12			14	11	27	25			2	1	1		81
HDgN34U2♀13	1	2	20	13	39	17		1	1	3	1	5	103
HDgN34U2♀14	1	1	3	4	8	16	1	4	2	2			42
HDgN34U2♀15	4		8	9	10	15			1	2		1	50
HDgN34U2♀16		1	9	7	24	22			2	3		2	70
Total	31	28	200	222	353	348	19	17	39	39	40	44	1380
	RG♂	RG♀	Rm♂	Rm♀	R♂	R♀	G♂	G♀	m♂	m♀	WT♂	WT♀	Total
HDgN34U2p♀1	0	0	9	8	12	16	0	0	0	0	0	1	46			Pooled Analysis		Alternate Analysis (linear regression with binomial model)
HDgN34U2p♀2	1	0	21	18	19	32	0	0	0	0	0	1	92			Rate	SEM	Rate	SEM
HDgN34U2p♀3	4	5	15	15	22	26	1	0	0	0	1	5	94		Drive inheritance rate	0.906676	0.00759207	0.922	0.0162
HDgN34U2p♀4	1	3	14	17	14	13	1	0	0	0	1	1	65		Drive conversion rate	0.813351	0.0151841	0.844	0.0324
HDgN34U2p♀5	0	0	10	9	46	75	0	0	1	1	4	4	150
HDgN34U2p♀6	0	0	20	12	5	10	15	7	2	3	3	2	79
HDgN34U2p♀7	0	0	9	5	15	17	0	0	1	3	3	2	55
HDgN34U2p♀8	1	1	16	14	19	16	1	0	0	1	3	5	77
HDgN34U2p♀9	5	2	19	20	33	26	0	0	2	2	4	4	117
HDgN34U2p♀10	5	1	9	8	9	15	2	5	4	0	1	1	60
HDgN34U2p♀11	0	1	5	8	8	7	0	0	1	0	1	2	33
HDgN34U2p♀12			2	3	6	17					1	3	32
HDgN34U2p♀13			1	1	5	4				1			12
HDgN34U2p♀14			11	6	41	47					2	1	108
HDgN34U2p♀15			1	3	20	10					4	2	40
HDgN34U2p♀16	1	6	7	11	47	52	1	2				2	129
HDgN34U2p♀17			16	15	32	27					2		92
HDgN34U2p♀18			0	1	1	2							4
HDgN34U2p♀19	4	3	5	9	30	28	1		2	1	3	2	88
HDgN34U2p♀20	6	4	6	9	33	32		1	1		2	1	95
Total	28	26	196	192	417	472	22	15	14	12	35	39	1468
p-value, z test
P value adjustment: tukey method for comparing a family of 3 estimates
Tests are performed on the log odds ratio scale
Female drive inheritance rate comparison
	HDgN12U2	HDgN34U2	HDgN34U2p	HDgNU4 (set 2)
HDgN12U2	/					p<0.0001	****
HDgN34U2	0.0862	/				p<0.001	***
HDgN34U2p	0.5025	* 0.0352	/			p<0.01	**
HDgNU4 (set 2)	**0.0032	0.1677	**0.0016	/		p<0.05	*
Male drive inheritance rate comparison
	HDgN12U2	HDgN34U2	HDgN34U2p	HDgNU4 (set 2)
HDgN12U2	/
HDgN34U2	0.0609	/
HDgN34U2p	* 0.0287	0.8098	/
HDgNU4 (set 2)	0.1733	0.6891	0.5276	/
Resistance inheritance rate comparison
	HDgN12U2	HDgN34U2	HDgN34U2p
HDgN12U2	/
HDgN34U2	0.0965	/
HDgN34U2p	0.1214	0.8689	/

### Sheet: Data Set 4
Data Set 4
Glossary													Phenotype	Genotypes (for combinations of targets and drives with 1-gRNA)
R = dsRed phenotype					D = homing drive allele, with Cas9 and dsRed inserted in a disrupted EGFP gene								R	D/D, D/r2
G = EGFP phenotype					D12 = D allele targeting site 1 and 2 within EGFP gene								RG	D/EGFP, D/r1
m = mosaic for EGFP phenotype					D34 = D allele targeting site 3 and 4 within EGFP gene								WT	r2/r2
WT = wild type phenotype					r1 = resistance allele, preserves target gene function								G	EGFP/EGFP, EGFP/r1, EGFP/r2, r1/r1, r1/r2, EGFP/r2m, r1/r2m
♀ = female					r2 = resistance allele, disrupts target gene function								Rm	D/r2m
♂ = male					r2m = mosaic for r2 allele								m	r2/r2m, r2m/r2m
					EGFP = target allele
					+ = wild type allele (no target allele)
					all listed progeny are derived from a single gene drive insect
D12/D34 are produced by HDgN12U2 (D12/D12) crossed with HDgN34U2 (D34/D34)
The following tested individuals are the offspring of D12/D34 and EGFP/EGFP
D12 and D34 should have one-side disrupted homologous arms. The mutation types are listed.
site 3 and 4 in the right homologous arm of D12 is disrupted.
site 1 and 2 in the left homologous arm of D34 is disrupted.
D12 is with disrupted homologous arms
Progeny of D12/EGFP males and +/+ females
	Right Arm	R♂	R♀	G♂	G♀	WT♂	WT♀	Total			Pooled Analysis		Alternate Analysis (linear regression with binomial model)
#1	site 3 and 4 small deletion	12	9			3	3	27			Rate	SEM	Rate	SEM
#2	site 3 and 4 small deletion	7	10			9	10	36		Drive inheritance rate	0.802228	0.0210225	0.805	0.0606
#3	site 3 and 4 full deletion	31	23			5	12	71		Drive conversion rate	0.604457	0.0420449	0.61	0.1212
#4	site 3 and 4 full deletion	42	49			4	5	100		Germline resistance rate	0.197772	0.0210225	0.195	0.0606
#5	site 3 and 4 full deletion	31	23				3	57		Germline resistance formation rate	0.395543	0.0420449	0.39	0.1212
#6	site 3 and 4 full deletion	25	26			5	12	68
TOTAL		148	140	0	0	26	45	359
D12 is with disrupted homologous arms
Progeny of D12/EGFP females and EGFP/EGFP males
	Right Arm	RG♂	RG♀	Rm♂	Rm♀	R♂	R♀	G♂	G♀	m♂	m♀	WT♂	WT♀	Total			Pooled Analysis		Alternate Analysis (linear regression with binomial model)
#1	site 3 and 4 small deletion					36	45					1	2	84			Rate	SEM	Rate	SEM
#2	site 3 and 4 small deletion	1		1	1	35	44				1	6	6	95		Drive inheritance rate	0.911871	0.0120224	0.926	0.0228
#3	site 3 and 4 small deletion	1	1		5	36	38	1		1	2	2	4	91		Drive conversion rate	0.823741	0.0240447	0.852	0.0456
#4	site 3 and 4 small deletion			5	2	41	36	1		1	4	6	4	100
#5	site 3 and 4 small deletion			1	3	46	50					4	2	106
#6	site 3 and 4 full deletion			5	2	29	43	1						80
Total		2	1	12	13	223	256	3	0	2	7	19	18	556
D34 is with disrupted homologous arms
Progeny of D34/EGFP males and +/+ females
	Left Arm	R♂	R♀	G♂	G♀	WT♂	WT♀	Total			Pooled Analysis		Alternate Analysis (linear regression with binomial model)
#1	site 1 and 2 full deletion	11	7	1		4	4	27			Rate	SEM	Rate	SEM
#2	site 1 and 2 full deletion	15	11			5	9	40		Drive inheritance rate	0.70583	0.0136462	0.71	0.0246
#3	site 1 and 2 small deletion	29	24			16	21	90		Drive conversion rate	0.411659	0.0272924	0.42	0.0492
#4	site 1 and 2 full deletion	10	6			5	4	25		Germline resistance rate	0.283408	0.013496	0.277	0.0235
#5	site 1 and 2 full deletion	6	8	2		3	2	21		Germline resistance formation rate	0.566816	0.026992	0.554	0.047
#6	site 1 and 2 full deletion	24	18	1	1	18	17	79
#7	site 1 and 2 full deletion	30	27		1	13	4	75
#8	site 1 and 2 full deletion	28	17	1		2	7	55
#9	site 1 and 2 full deletion	19	17			4	4	44
#10	site 1 and 2 full deletion	22	18			6	5	51
#11	site 1 and 2 full deletion	14	14			3	5	36
#12	site 1 and 2 full deletion	4	6	1		4	3	18
#13	site 1 and 2 full deletion	18	29			8	15	70
#14	site 1 and 2 full deletion	19	24	2	2	9	12	68
#15	site 1 and 2 small deletion	21	22			7	9	59
#16	site 1 and 2 full deletion	15	11			4	12	42
#17	site 1 and 2 full deletion	43	46			4	5	98
#18	site 1 and 2 full deletion	27	27			7	9	70
#19	site 1 and 2 full deletion	28	19			8	23	78
#20	site 1 and 2 full deletion	27	26			7	9	69
TOTAL		410	377	8	4	137	179	1115
D34 is with disrupted homologous arms
Progeny of D34/EGFP females and EGFP/EGFP males
	Left Arm	RG♂	RG♀	Rm♂	Rm♀	R♂	R♀	G♂	G♀	m♂	m♀	WT♂	WT♀	Total			Pooled Analysis		Alternate Analysis (linear regression with binomial model)
#1	site 1 and 2 full deletion			26	13	19	23		4	3	7	6	7	108			Rate	SEM	Rate	SEM
#2	site 1 and 2 full deletion	1	1	10	12	25	23	1	1	1	5	7	7	94		Drive inheritance rate	0.674251	0.0162184	0.68	0.0359
#3	site 1 and 2 full deletion	2	12	7	11	17	20	7	2	4	3	2	6	93		Drive conversion rate	0.348503	0.0324369	0.36	0.0718
#4	site 1 and 2 full deletion	7	8	7	10	14	18	2	4	5	6	9	12	102
#5	site 1 and 2 small deletion	4	2	19	15	23	20	2	7	6	7	6	14	125
#6	site 1 and 2 full deletion	3	4	15	14	20	15	4	3	2	1	7	3	91
#7	site 1 and 2 full deletion	3	5	4	7	7	9	2		1	3	4	2	47
#8	site 1 and 2 full deletion	1	3	7	15	14	13	2	1	6	11	7	13	93
#9	NA	10	25					20	27					82
Total		31	60	95	97	139	141	40	49	28	43	48	64	835
p-value, z test
P value adjustment: tukey method for comparing a family of 5 estimates
Tests are performed on the log odds ratio scale
			p-value	significance			p<0.0001	****
male drive	D12 (HDgN12U2) - disrupted D12		0.1616				p<0.001	***
	D34 (HDgN34U2) - disrupted D34		0.0008	***			p<0.01	**
							p<0.05	*
female drive	D12 (HDgN12U2) - disrupted D12		0.4606
	D34 (HDgN34U2) - disrupted D34		<.0001	****
resistance formation	D12 (HDgN12U2) - disrupted D12		0.1523
	D34 (HDgN34U2) - disrupted D34		0.0014	**
